# Transcriptional alterations in opioid use disorder reveal an interplay between neuroinflammation and synaptic remodeling

**DOI:** 10.1101/2020.09.14.296707

**Authors:** Marianne L. Seney, Sam-Moon Kim, Jill R. Glausier, Mariah A. Hildebrand, Xiangning Xue, Wei Zong, Jiebiao Wang, Micah A. Shelton, BaDoi N. Phan, Chaitanya Srinivasan, Andreas R. Pfenning, George C. Tseng, David A. Lewis, Zachary Freyberg, Ryan W. Logan

## Abstract

**Background:** Prevalence rates of opioid use disorder (OUD) have increased dramatically, accompanied by a surge of overdose deaths. While opioid dependence has been extensively studied in preclinical models, an understanding of the biological alterations that occur in the brains of people who chronically use opioids and who are diagnosed with OUD remains limited. To address this limitation, RNA-sequencing (RNA-seq) was conducted on the dorsolateral prefrontal cortex (DLPFC) and nucleus accumbens (NAc), regions heavily implicated in OUD, from postmortem brains in subjects with OUD.

**Methods:** We performed RNA-seq on the DLPFC and NAc from unaffected comparison subjects (n=20) and subjects diagnosed with OUD (n=20). Our transcriptomic analyses identified differentially expressed (DE) transcripts and investigated the transcriptional coherence between brain regions using rank-rank hypergeometric ordering (RRHO). Weighted gene co-expression analyses (WGCNA) also identified OUD-specific modules and gene networks. Integrative analyses between DE transcripts and GWAS datasets using linkage disequilibrium score (LDSC) assessed the genetic liability psychiatric-related phenotypes.

**Results:** RRHO analyses revealed extensive overlap in transcripts between DLPFC and NAc in OUD, primarily relating to synaptic remodeling and neuroinflammation. Identified transcripts were enriched for factors that control pro-inflammatory cytokine-mediated, chondroitin sulfate, and extracellular matrix signaling. Cell-type deconvolution implicated a role for microglia as a critical driver for opioid-induced neuroplasticity. Using LDSC, we discovered genetic liabilities for risky behavior, attention deficit hyperactivity disorder, and depression.

**Conclusions:** Overall, our findings reveal new connections between the brain’s immune system and opioid dependence in the human brain.
