## Supplemental Table 1 for "Transcriptional alterations in opioid use disorder reveal an interplay between neuroinflammation and synaptic remodeling"

### Sheet: Subject Cohort
Unaffected Comparison Subjects																	Opioid Use Disorder Subjects
Pair	Case	Sex	Race	Age (years)	BMI	PMI (h)	pHa	RIN	Tissue Storage Time (mo)b	BloodToxicology	Lifetime Chronic and/or Acute ATOD Infectious or Inflammatory Diagnosis	Medications ATODc	Tobacco ATOD	Manner of Death	Cause of Death		Pair	Case	DSM-IV Substance Use Disorder Diagnosis ATOD	Duration of OUD (years)	DSM-IV Co-Morbid Psychiatric Diagnosis ATOD	Sex	Race	Age (years)	BMI	PMI (h)	pHa	RIN	Tissue Storage Time (mo)b	Blood Toxicology	Lifetime Chronic and/or Acute ATOD Infectious or Inflammatory Diagnosis	Medications ATODc	Tobacco ATOD	Manner of Death	Cause of Death
1	1834	F	B	39	41	13.5	6.8	8.2	63.9	No substances detected		N	N	Undetermined	Undetermined		1	1366	Opioid Dependence; Sedative or Hypnotic or Anxiolytic Dependence	8	Pain Disorder Associated with Both Psychological Factors and a General Medical Condition	F	W	35	35.2	11	6.1	7.1	149	Methadone, Tramadol, Alprazolam, Diphenhydramine	Asthma; Recurrent Bronchitis	B, O, Z	Y	Accidental	Combined Drug Overdose
2	13291	M	B	37	36.3	18	6.9	7.5	23.1	No substances detected		U	U	Natural	Cardiac Tamponade		2	13131	Opioid Dependence; Cocaine Abuse	10	Depressive Disorder NOS	M	W	39	49.2	20.8	6.4	7.3	44.3	Morphine	Recurrent Bronchitis	D	U	Accidental	Combined Drug Overdose
3	13114	F	B	54	27.6	13.7	6.3	8.7	46.8	No substances detected	Arthritis	O	Y	Natural	Cardiovascular Disease		3	13121	Opioid Dependence; Alcohol Dependence; Sedative or Hypnotic or Anxiolytic Abuse	18	Depressive Disorder NOS; Dysthymic Disorder; Anxiety Disorder NOS	F	W	48	31.1	23.8	6.2	7.1	45.7	Cyclobenzaprine, Norcyclobenzaprine, Fluoxetine, Norfluoxetine, Ethanol	Asthma; Recurrent Bronchitis; Degenerative Joint Disease	B, D, O, P, Z	Y	Accidental	Combined Drug Overdose
4	1488	M	B	39	33.1	21.5	6.6	8.7	127.2	No substances detected	Asthma	N	Y	Natural	Pulmonary Embolism		4	1252	Opioid Dependence; Alcohol Dependence; Cocaine Dependence; Polysubstance Dependence	13	Major Depressive Disorder, Single Episode, Severe without Psychotic Features	M	W	40	25.9	21.1	6.5	7.6	167.5	Morphine, Phenobarbital, Cocaine Metabolites	Arthritis	O, Z	Y	Accidental	Combined Drug Overdose
5	1129	M	W	54	30.9	21	6.5	9	182.7	No substances detected		N	N	Natural	Cardiovascular Disease		5	1369	Opioid Dependence; Alcohol Abuse	5	Pain Disorder Associated with Both Psychological Factors and a General Medical Condition; Panic Disorder with Agoraphobia; Substance-Induced Mood Disorder	M	W	53	28.1	14.5	6.3	7.1	148.4	Fentanyl, Trazodone, Mirtazapine		C, D, O, P, Z	Y	Accidental	Combined Drug Overdose
6	13151	F	W	55	44.9	13.4	6.2	7	41.7	No substances detected	Degenerative Joint Disease	O	N	Natural	Cardiovascular Disease		6	13281	Opioid Dependence; Sedative or Hypnotic or Anxiolytic Dependence	5	None	F	W	54	17.8	12.5	6.9	8.8	24.1	Fentanyl, Meprobamate		B, C, D, L, O, P	Y	Accidental	Fentanyl Overdose
7	1653	M	W	46	64.4	10.9	6.9	8.6	97	No substances detected	Bronchitis	O	N	Natural	Cardiovascular Disease		7	1745	Opioid Dependence; Sedative or Hypnotic or Anxiolytic Dependence	7	Bipolar Disorder NOS	M	W	46	31.2	12.6	6.6	8.5	79.5	Morphine	Asthma; Allergic Rhinitis; Degenerative Joint Disease	B, C, D, O	Y	Accidental	Heroin Overdose
8	13219	F	W	55	19.9	19.6	6.9	7.9	33.7	No substances detected	Hepatitis C Without Hepatic Coma	O	N	Natural	Coronary Artery Dissection		8	13117	Opioid Dependence; Sedative or Hypnotic or Anxiolytic Dependence; Cannabis Abuse; Cocaine Abuse	6	None	F	B	55	29.4	22.7	6.3	7.7	45.9	Fentanyl, Cocaine, Benzoylecgonine, Diazepam, Nordiazepam		B, O	Y	Accidental	Combined Drug Overdose
9	13048	M	W	54	23.1	8.4	6.7	8.5	57	No substances detected		N	N	Natural	Cardiovascular Disease		9	13296	Opioid Dependence; Alcohol Dependence; Sedative or Hypnotic or Anxiolytic Dependence; Cannabis Dependence; Cocaine Abuse	10	Depressive Disorder NOS	M	W	55	23.8	7.7	6.5	7.8	23.2	Fentanyl, Cocaine, Norcocaine, Ecgonine Methyl Ester, Benzoylecgonine	Hepatitis A without Hepatic Coma; Hepatitis B without Hepatic Coma; Hepatitis C without Hepatic Coma	O	Y	Accidental	Combined Drug Overdose
10	13267	F	B	58	34.9	10.4	6.7	8.3	27.3	Acetaminophen		C, O	N	Natural	Cardiovascular Disease		10	13130	Opioid Dependence; Sedative or Hypnotic or Anxiolytic Dependence	7	Major Depressive Disorder, Recurrent; Dysthymic Disorder	F	W	59	34.8	15.1	6.3	7	44.9	Tramadol, Cyclobenzaprine, Norcyclobenzaprine, Zolpidem, Verapamil, Desmethylverapamil, Venlafaxine	Arthritis; Asthma; Recurrent Bronchitis	B, D, O, P, Z	N	Accidental	Combined Drug Overdose
11	1034	F	W	23	20	8.5	7	7.8	197.2	No substances detected		N	N	Natural	Endocardial Fibroelastosis		11	1572	Opioid Dependence	5	None	F	W	35	40.9	11.8	6.5	9.1	111.4	Methadone, Methadone Metabolite, Trazodone	Osteoarthritis; Degenerative Changes of Cervical Spine	B, O, Z	Y	Accidental	Combined Drug Overdose
12	13258	M	W	42	26	14.6	6.7	8.3	30.1	No substances detected		N	N	Natural	Cardiac Tamponade		12	1670	Opioid Dependence	17	None	M	W	42	36.2	18.5	6.5	8.1	95.2	Morphine, Oxycodone	Osteomyelitis with Non-healing Ulcer; Recurring Foot Infections	O, Z	Y	Accidental	Combined Drug Overdose
13	627	F	B	43	15.7	14.1	7	7	267.4	No substances detected		O	N	Natural	Chronic Obstructive Pulmonary Disease		13	1205	Opioid Dependence; Alcohol Dependence	8	Substance-Induced Mood Disorder, with Depressive Features	F	W	43	19.8	19.5	6.3	7.6	176.5	Methadone, Citalopram, Ethanol	Hepatitis A without Hepatic Coma; E. Coli Sepsis; Pancreatitis; Asthma; Pneumonia; Bronchitis	D, P	Y	Accidental	Combined Drug Overdose
14	887	M	W	39	22.7	24.2	7.2	8.4	224.2	Ethanol	Asthma	N	Y	Natural	Cardiomyopathy		14	1262	Opioid Dependence; Cocaine Dependence; Sedative or Hypnotic or Anxiolytic Dependence	4	None	M	W	41	29.9	16.3	6.7	7.2	168	Fentanyl, Norfentanyl, Lidocaine, Butalbital, Cocaine Metabolites, Trazodone, Alprazolam, Citalopram, Acetaminophen		B, D	N	Accidental	Combined Drug Overdose
15	13312	F	W	50	36.1	28.4	6.5	7.8	22.4	No substances detected		N	N	Natural	Subarachnoid Hemorrhage		15	1812	Opioid Dependence; Sedative or Hypnotic or Anxiolytic Dependence	6	Pain Disorder Associated with Both Psychological Factors and a General Medical Condition	F	W	45	34.5	11.2	6.3	7.1	71	Methadone, Methadone Metabolite, Diphenhydramine, Diazepam, Nordiazepam, Alprazolam, 7-Aminoclonazepam		B, O	Y	Accidental	Combined Drug Overdose
16	13333	M	W	40	37.5	23.4	6.3	7.9	20	No substances detected	Osteomyelitis	O	N	Natural	Pulmonary Embolism		16	1599	Opioid Dependence; Alcohol Dependence; Cannabis Dependence; Polysubstance Dependence	12	Substance-Induced Mood Disorder, with Depressive Features	M	W	44	28.4	19.9	6.6	7.5	107.1	Oxycodone, Fentanyl, Citalopram, Acetaminophen	Recurrent Pneumonia	D, O	Y	Accidental	Combined Drug Overdose
17	10027	F	B	53	49.2	13.1	6.1	7.1	165.8	No substances detected	Arthritis	O	N	Natural	Congestive Heart Failure		17	1143	Opioid Dependence; Sedative or Hypnotic or Anxiolytic Dependence	7	Major Depressive Disorder, Recurrent, Severe without Psychotic Features; Panic Disorder; Specific Phobias	F	W	49	24.3	23.4	6.4	8.1	183.5	Fentanyl, Doxepin, Desmethyldoxepin, Salicylate	Degenerative Arthritis	B, D, Z	Y	Accidental	Combined Drug Overdose
18	13140	M	W	46	35.8	21.6	6.8	7.8	45	No substances detected	Asthma	O	N	Accidental	Drowning		18	1399	Opioid Dependence; Cocaine Dependence	8	Major Depressive Disorder, Recurrent, Mild; Generalized Anxiety Disorder	M	W	45	27.4	20.4	6.2	7.6	143.4	Oxycodone, Trazodone, Citalopram, Desmethylcitalopram, Diazepam, Nordiazepam, Mirtazapine, Ibuprofen	Degenerative Joint Disease	B, D, O, P, Z	Y	Accidental	Combined Drug Overdose
19	13033	F	W	59	27.2	5.9	5.9	7	61.6	No substances detected	Bronchitis; Degenerative Joint Disease	O	N	Accidental	Blunt Force Trauma		19	1041	Opioid Dependence; Alcohol Abuse	5	Major Depressive Disorder, Recurrent, Severe with Psychotic Features; Dissociative Disorder NOS	F	W	52	29.6	10.3	6.6	8.4	196.8	Methadone, Cyclobenzaprine, Norcyclobenzaprine, Trazodone, Quetiapine		B, D, O, P, Z	Y	Accidental	Combined Drug Overdose
20	612	M	W	60	37.5	9.6	6.8	9	270.2	No substances detected		N	U	Accidental	Aspiration		20	13244	Opioid Dependence; Alcohol Abuse	10	Major Depressive Disorder, Recurrent, Severe without Psychotic Features	M	W	58	36.9	7.6	6.3	8.9	32.6	Morphine, Fentanyl		O, Z	Y	Accidental	Combined Drug Overdose
	Mean			47.3	33.19	15.69	6.64	8.025	100.215									Mean		8.55				46.9	30.72	16.035	6.425	7.78	102.9
	Standard Deviation			9.49293	11.4385	6.17311	0.337795	0.655242	86.0124									Standard Deviation		3.9132				7.26853	7.2191	5.2674	0.194327	0.663008	59.6102
Footnotes:
	aReported value is the mean of prefrontal and cerebellar or occipital pH values, except for case 1034 which reports prefrontal only and 612 which reports cerebellum only
	bStored at -80C
	cPrescription medications at time of death: B, benzodiazepines; C, anticonvulsants; D, antidepressants; L, lithium; N, no medications; O, other medication(s); P, antipsychotic; U, unknown; Z, Opioid
Abbreviations:
	ATOD, at time of death; BMI, body mass index; PMI, postmortem interval (hours); RIN, RNA integrity number; F, female; M, male; B, black; W, white; mo, months; Y, yes; N, no; U, unknown
